# Widespread variation in *EDNRB2* is associated with diverse melanin loss phenotypes across avian species

**DOI:** 10.1101/2025.06.13.659395

**Authors:** Emily T. Maclary, Michael D. Shapiro

**Author notes:** Author for Correspondence Emily T. Maclary, School of Biological Sciences, 257 South 1400 East, Salt Lake City, UT 84112 USA.

## Abstract

Plumage pigmentation plays critical roles in survival and reproductive success in birds, from providing camouflage and thermoregulation to mediating elaborate mating displays. The genetic and developmental origins of diverse plumage pigmentation patterns remain incompletely understood in part due to limited intraspecific variation and high levels of genetic divergence between distantly related species. Domestic avian species are more tractable models for understanding the genetic architecture of plumage pigmentation, but the relevance of domestic phenotypes to plumage patterns observed in the wild is not clear. Here, we used comparative genomic approaches to examine coding variation in *EDNRB2,* a candidate gene associated with loss of plumage melanin in several species, in representative genomes from a diverse array of wild and domestic birds. We found widespread coding variation in *EDNRB2* and in other pigmentation genes with limited pleiotropic roles in development. We also found that *EDNRB2-* mediated melanin loss may play a critical role in establishing bright non-melanin plumage colors. This work highlights *EDNRB2* as a key candidate gene for mediating the development of both interspecific and intraspecific plumage variation and demonstrates the applicability of findings in domestic species to understanding avian plumage patterning more broadly.
