## Supplementary table 1 for "Widespread variation in *EDNRB2* is associated with diverse melanin loss phenotypes across avian species"

### Sheet: Sheet1
Gene/Protein Name	Accession Type	Species	Accession	Alignments using this accession	Notes
ASIP	Gene	Agelaius phoeniceus	XM_054644624.1	ASIP 35 species
ASIP	Gene	Aptenodytes forsteri	XM_019473319.1	ASIP 35 species
ASIP	Gene	Calidris pugnax	XM_014941245.1	ASIP 35 species
ASIP	Gene	Calypte anna	XM_008491153.1	ASIP 35 species
ASIP	Gene	Camarhynchus parvulus	XM_030963155.1	ASIP 35 species
ASIP	Gene	Catharus ustulatus	XM_033075120.1	ASIP 35 species
ASIP	Gene	Columba livia	XM_005514607.2	ASIP 35 species
ASIP	Gene	Corvus moneduloides	XM_032127475.1	ASIP 35 species
ASIP	Gene	Cuculus canorus	XM_054081951.1	ASIP 35 species
ASIP	Gene	Dromaius novaehollandiae	XM_026115743.1	ASIP 35 species
ASIP	Gene	Dryobates pubescens	XM_009904545.2	ASIP 35 species
ASIP	Gene	Egretta garzetta	XM_009637378.1	ASIP 35 species
ASIP	Gene	Falco cherrug	XM_055722929.1	ASIP 35 species
ASIP	Gene	Ficedula albicollis	XM_005056991.2	ASIP 35 species
ASIP	Gene	Fulmarus glacialis	XM_009584607.1	ASIP 35 species
ASIP	Gene	Gallus gallus	NM_001115079.2	ASIP 35 species
ASIP	Gene	Gavia stellata	XM_059827294.1	ASIP 35 species
ASIP	Gene	Grus americana	XM_054845013.1	ASIP 35 species
ASIP	Gene	Haliaeetus leucocephalus	XM_010584047.1	ASIP 35 species
ASIP	Gene	Hirundo rustica	XM_058422744.1	ASIP 35 species
ASIP	Gene	Lepidothrix coronata	XM_017837243.1	ASIP 35 species
ASIP	Gene	Melopsittacus undulatus	XM_031047665.2	ASIP 35 species
ASIP	Gene	Motacilla alba alba	XM_038159009.1	ASIP 35 species
ASIP	Gene	Myiozetetes cayanensis	XM_050314151.1	ASIP 35 species
ASIP	Gene	Nothoprocta perdicaria	XM_026042498.1	ASIP 35 species
ASIP	Gene	Numida meleagris	XM_021416995.1	ASIP 35 species
ASIP	Gene	Oxyura jamaicensis	XM_035344101.1	ASIP 35 species
ASIP	Gene	Parus major	XM_015647934.3	ASIP 35 species
ASIP	Gene	Passer montanus	XM_039728134.1	ASIP 35 species
ASIP	Gene	Rissa tridactyla	XM_054218360.1	ASIP 35 species
ASIP	Gene	Serinus canaria	XM_009092931.4	ASIP 35 species
ASIP	Gene	Sturnus vulgaris	XM_014876106.1	ASIP 35 species
ASIP	Gene	Taeniopygia guttata	XM_030288755.3	ASIP 35 species
ASIP	Gene	Tyto alba	XM_032985056.2	ASIP 35 species
ASIP	Gene	Vidua chalybeata	XM_053958818.1	ASIP 35 species
EDNRA	protein	Chelonia mydas	XP_007055767.1	Endothelin receptor conservation
EDNRA	protein	Gallus gallus	NP_989450.1	Endothelin receptor conservation
EDNRA	protein	Homo sapiens	NP_001948.1	Endothelin receptor conservation
EDNRA	protein	Mus musculus	NP_034462.1	Endothelin receptor conservation
EDNRA	protein	Podarcis muralis	XP_028599049.1	Endothelin receptor conservation
EDNRA	protein	Xenopus tropicalis	NP_001072275.1	Endothelin receptor conservation
EDNRB	Gene	Agelaius phoeniceus	XM_054627669.1	EDNRB 85 species; EDNRB 35 species
EDNRB	Gene	Ammospiza nelsoni	XM_059493737.1	EDNRB 85 species
EDNRB	Gene	Anas platyrhynchos	XM_027442896.2	EDNRB 85 species
EDNRB	Gene	Anser cygnoides	XM_048047477.1	EDNRB 85 species
EDNRB	Gene	Aptenodytes forsteri	XM_009281734.1	EDNRB 85 species; EDNRB 35 species
EDNRB	Gene	Apteryx rowi	XM_026087952.1	EDNRB 85 species
EDNRB	Gene	Apus apus	XM_051608405.1	EDNRB 85 species
EDNRB	Gene - Locus ID from user submitted annotation	Ardeotis kori	ARDKOR_R11165	EDNRB 85 species	annotation for assembly GCA_013396375.1
EDNRB	Gene	Athene cunicularia	XM_026855713.1	EDNRB 85 species
EDNRB	Gene	Aythya fuligula	XM_032185868.1	EDNRB 85 species
EDNRB	Gene - Locus ID from user submitted annotation	Bucco capensis	BUCCAP_R14266	EDNRB 85 species	annotation for assembly GCA_013396975.1
EDNRB	Gene - Locus ID from user submitted annotation	Bucorvus abyssinicus	BUCABY_R0248	EDNRB 85 species	annotation for assembly GCA_013398885.1
EDNRB	Gene	Calidris pugnax	XM_014955518.1	EDNRB 85 species; EDNRB 35 species
EDNRB	Gene	Calypte anna	XM_030464338.1	EDNRB 85 species; EDNRB 35 species
EDNRB	Gene	Camarhynchus parvulus	XM_030955557.1	EDNRB 85 species; EDNRB 35 species
EDNRB	Gene	Catharus ustulatus	XM_033053288.1	EDNRB 85 species; EDNRB 35 species
EDNRB	Gene	Centrocercus urophasianus	XM_042839045.1	EDNRB 85 species
EDNRB	Gene	Charadrius vociferus	XM_009894026.1	EDNRB 85 species
EDNRB	protein	Chelonia mydas	XP_037751552.1	Endothelin receptor conservation
EDNRB	Gene	Chiroxiphia lanceolata	XM_032680787.1	EDNRB 85 species
EDNRB	Gene - Locus ID from user submitted annotation	Chroicocephalus maculipennis	CHRMAC_R05404	EDNRB 85 species	annotation for assembly GCA_013397655.1
EDNRB	Gene	Columba livia	XM_005509130.3	EDNRB 85 species; EDNRB 35 species
EDNRB	Gene	Corapipo altera	XM_027646194.1	EDNRB 85 species
EDNRB	Gene	Corvus moneduloides	XM_032099999.1	EDNRB 85 species; EDNRB 35 species
EDNRB	Gene	Coturnix japonica	XM_015851596.2	EDNRB 85 species
EDNRB	Gene	Cuculus canorus	XM_009565128.2	EDNRB 85 species; EDNRB 35 species
EDNRB	Gene	Cygnus olor	XM_040539199.1	EDNRB 85 species
EDNRB	Gene	Dromaius novaehollandiae	XM_026120869.1	EDNRB 85 species; EDNRB 35 species
EDNRB	Gene	Dryobates pubescens	XM_009911386.2	EDNRB 85 species; EDNRB 35 species
EDNRB	Gene	Egretta garzetta	XM_009639682.2	EDNRB 85 species; EDNRB 35 species
EDNRB	Gene	Empidonax traillii	XM_027906154.1	EDNRB 85 species
EDNRB	Gene	Falco cherrug	XM_055702187.1	EDNRB 85 species; EDNRB 35 species
EDNRB	Gene	Ficedula albicollis	XM_005037822.1	EDNRB 85 species; EDNRB 35 species
EDNRB	Gene - Locus ID from user submitted annotation	Fregata magnificens	FREMAG_R04987	EDNRB 85 species	annotation for assembly GCA_013389945.1
EDNRB	Gene	Fulmarus glacialis	XM_009577996.1	EDNRB 85 species; EDNRB 35 species
EDNRB	Gene	Gallus gallus	NM_001001127.2	EDNRB 85 species; EDNRB 35 species
EDNRB	protein	Gallus gallus	NP_001001127.1	Endothelin receptor conservation
EDNRB	Gene	Gavia stellata	XM_059818728.1	EDNRB 85 species; EDNRB 35 species
EDNRB	Gene	Grus americana	XM_054828467.1	EDNRB 85 species; EDNRB 35 species
EDNRB	Gene	Gymnogyps californianus	XM_050896760.1	EDNRB 85 species
EDNRB	Gene	Haemorhous mexicanus	XM_059839194.1	EDNRB 85 species
EDNRB	Gene - Locus ID from user submitted annotation	Halcyon senegalensis	HALSEN_R05327	EDNRB 85 species	annotation for assembly GCA_013397595.1
EDNRB	Gene	Haliaeetus leucocephalus	XM_010578000.1	EDNRB 85 species; EDNRB 35 species
EDNRB	Gene - Locus ID from user submitted annotation	Himantopus himantopus	HIMHIM_R14567	EDNRB 85 species	annotation for assembly GCA_013400095.1
EDNRB	Gene	Hirundo rustica	XM_040055996.2	EDNRB 85 species; EDNRB 35 species
EDNRB	protein	Homo sapiens	NP_001116131.1	Endothelin receptor conservation
EDNRB	Gene	Indicator indicator	XM_054400713.1	EDNRB 85 species
EDNRB	Gene	Lagopus leucura	XM_042867263.1	EDNRB 85 species
EDNRB	Gene	Lepidothrix coronata	XM_017829971.1	EDNRB 85 species; EDNRB 35 species
EDNRB	Gene	Lonchura striata domestica	XM_021548007.1	EDNRB 85 species
EDNRB	Gene	Malurus melanocephalus	XM_057366518.1	EDNRB 85 species
EDNRB	Gene	Manacus candei	XM_051780492.1	EDNRB 85 species
EDNRB	Gene	Melopsittacus undulatus	XM_005148118.4	EDNRB 85 species; EDNRB 35 species
EDNRB	Gene	Melospiza georgiana	XM_058045356.1	EDNRB 85 species
EDNRB	Gene	Melozone crissalis	XM_054271664.1	EDNRB 85 species
EDNRB	Gene	Mesitornis unicolor	XM_010186760.1	EDNRB 85 species
EDNRB	Gene	Molothrus ater	XM_036392594.1	EDNRB 85 species
EDNRB	Gene	Motacilla alba alba	XM_038146666.1	EDNRB 85 species; EDNRB 35 species
EDNRB	protein	Mus musculus	NP_001129533.1	Endothelin receptor conservation
EDNRB	Gene	Myiozetetes cayanensis	XM_050333835.1	EDNRB 85 species; EDNRB 35 species
EDNRB	Gene	Neopelma chrysocephalum	XM_027674597.1	EDNRB 85 species
EDNRB	Gene	Nipponia nippon	XM_009472009.1	EDNRB 85 species
EDNRB	Gene	Nothoprocta perdicaria	XM_026044516.1	EDNRB 85 species; EDNRB 35 species
EDNRB	Gene	Numida meleagris	XM_021416961.1	EDNRB 85 species; EDNRB 35 species
EDNRB	Gene	Oenanthe melanoleuca	XM_056493564.1	EDNRB 85 species
EDNRB	Gene	Onychostruthus taczanowskii	XM_041419939.1	EDNRB 85 species
EDNRB	Gene	Oxyura jamaicensis	XM_035320022.1	EDNRB 85 species; EDNRB 35 species
EDNRB	Gene	Parus major	XM_015645183.3	EDNRB 85 species; EDNRB 35 species
EDNRB	Gene	Passer montanus	XM_039714611.1	EDNRB 85 species; EDNRB 35 species
EDNRB	Gene	Pezoporus wallicus	XM_057424045.1	EDNRB 85 species
EDNRB	Gene	Phaethon lepturus	XM_010294598.1	EDNRB 85 species
EDNRB	Gene	Phasianus colchicus	XM_031610130.1	EDNRB 85 species
EDNRB	Gene	Pipra filicauda	XM_027721138.2	EDNRB 85 species
EDNRB	protein	Podarcis muralis	XP_028584105.1	Endothelin receptor conservation
EDNRB	Gene - Locus ID from user submitted annotation	Podilymbus podiceps	PODPOD_R05156	EDNRB 85 species	annotation for assembly GCA_013399565.1
EDNRB	Gene	Poecile atricapillus	XM_058854501.1	EDNRB 85 species
EDNRB	Gene	Pseudopodoces humilis	XM_005516430.2	EDNRB 85 species
EDNRB	Gene - Locus ID from user submitted annotation	Pterocles burchelli	PTEBUR_R12734	EDNRB 85 species	annotation for assembly GCA_013397535.1
EDNRB	Gene	Rissa tridactyla	XM_054186182.1	EDNRB 85 species; EDNRB 35 species
EDNRB	Gene	Serinus canaria	XM_030234888.2	EDNRB 85 species; EDNRB 35 species
EDNRB	Gene	Strigops habroptila	XM_030477052.1	EDNRB 85 species
EDNRB	Gene	Sturnus vulgaris	XM_014870984.1	EDNRB 85 species; EDNRB 35 species
EDNRB	Gene - Locus ID from user submitted annotation	Sula dactylatra	SULDAC_R03535	EDNRB 85 species	annotation for assembly GCA_013389905.1
EDNRB	Gene	Taeniopygia guttata	XM_004186104.5	EDNRB 85 species; EDNRB 35 species
EDNRB	Gene - Locus ID from user submitted annotation	Trogon melanurus	TROMEL_R07128	EDNRB 85 species	annotation for assembly GCA_013399275.1
EDNRB	Gene	Tympanuchus pallidicinctus	XM_052705927.1	EDNRB 85 species
EDNRB	Gene	Tyto alba	XM_032986003.2	EDNRB 85 species; EDNRB 35 species
EDNRB	Gene - Locus ID from user submitted annotation	Upupa epops	UPUEPO_R01036	EDNRB 85 species	annotation for assembly GCA_013397515.1
EDNRB	Gene - Locus ID from user submitted annotation	Urocolis indicus	UROIND_R02331	EDNRB 85 species	annotation for assembly GCA_013401255.1
EDNRB	Gene	Vidua chalybeata	XM_053935964.1	EDNRB 85 species; EDNRB 35 species
EDNRB	protein	Xenopus tropicalis	NP_001072476.1	Endothelin receptor conservation
EDNRB2	Gene	Agelaius phoeniceus	XM_054641691.1	EDNRB2 85 species; EDNRB2 35 species
EDNRB2	Gene	Ammospiza nelsoni	XM_059482723.1	EDNRB2 85 species
EDNRB2	Gene	Anas platyrhynchos	NM_001310820.1	EDNRB2 85 species
EDNRB2	Gene	Anser cygnoides	XM_013199059.2	EDNRB2 85 species
EDNRB2	Gene	Aptenodytes forsteri	XM_009273405.1	EDNRB2 85 species; EDNRB2 35 species
EDNRB2	Gene	Apteryx rowi	XM_026086349.1	EDNRB2 85 species
EDNRB2	Gene	Apus apus	XM_051630476.1	EDNRB2 85 species
EDNRB2	Gene - Locus ID from user submitted annotation	Ardeotis kori	ARDKOR_R06947	EDNRB2 85 species	annotation for assembly GCA_013396375.1; 3' end extended
EDNRB2	Gene	Athene cunicularia	XM_026848338.1	EDNRB2 85 species
EDNRB2	Gene	Aythya fuligula	XM_032196362.1	EDNRB2 85 species
EDNRB2	Gene - Locus ID from user submitted annotation	Bucco capensis	BUCCAP_R06565	EDNRB2 85 species	annotation for assembly GCA_013396975.1; 3' end extended
EDNRB2	Gene - Locus ID from user submitted annotation	Bucorvus abyssinicus	BUCABY_R05094	EDNRB2 85 species	annotation for assembly GCA_013398885.1; 3' end extended
EDNRB2	Gene	Calidris pugnax	XM_014956012.1	EDNRB2 85 species; EDNRB2 35 species
EDNRB2	Gene	Calypte anna	XM_030449113.1	EDNRB2 85 species; EDNRB2 35 species
EDNRB2	Gene	Camarhynchus parvulus	XM_030967688.1	EDNRB2 85 species; EDNRB2 35 species
EDNRB2	Gene	Catharus ustulatus	XM_033072102.2	EDNRB2 85 species; EDNRB2 35 species
EDNRB2	Gene	Centrocercus urophasianus	XM_042824954.1	EDNRB2 85 species
EDNRB2	Gene	Charadrius vociferus	XM_009880816.1	EDNRB2 85 species
EDNRB2	protein	Chelonia mydas	XP_007068868.2	Endothelin receptor conservation
EDNRB2	Gene	Chiroxiphia lanceolata	XM_032702332.1	EDNRB2 85 species
EDNRB2	Gene - Locus ID from user submitted annotation	Chroicocephalus maculipennis	CHRMAC_R01727	EDNRB2 85 species	annotation for assembly GCA_013397655.1; 3' end extended
EDNRB2	Gene	Columba livia	XM_005498046.2	EDNRB2 85 species; EDNRB2 35 species
EDNRB2	Gene	Corapipo altera	XM_027662268.1	EDNRB2 85 species
EDNRB2	Gene	Corvus moneduloides	XM_032123632.1	EDNRB2 85 species; EDNRB2 35 species
EDNRB2	Gene	Coturnix japonica	XM_015860605.2	EDNRB2 85 species
EDNRB2	Gene	Cuculus canorus	XM_009562283.2	EDNRB2 85 species; EDNRB2 35 species
EDNRB2	Gene	Cygnus olor	XM_040572860.1	EDNRB2 85 species
EDNRB2	Gene	Dromaius novaehollandiae	XM_026100302.1	EDNRB2 85 species; EDNRB2 35 species
EDNRB2	Gene	Dryobates pubescens	XM_009897909.2	EDNRB2 85 species; EDNRB2 35 species
EDNRB2	Gene	Egretta garzetta	XM_009640693.2	EDNRB2 85 species; EDNRB2 35 species
EDNRB2	Gene	Empidonax traillii	XM_027893154.1	EDNRB2 85 species
EDNRB2	Gene - Locus ID from user submitted annotation	Eolophus Roseicapilla	EOLROS_R08102	Identification and analysis of cockatoo EDNRB2 coding sequeince
EDNRB2	Gene	Falco cherrug	XM_005441954.3	EDNRB2 85 species; EDNRB2 35 species
EDNRB2	Gene	Ficedula albicollis	XM_005046183.2	EDNRB2 85 species; EDNRB2 35 species
EDNRB2	Gene - Locus ID from user submitted annotation	Fregata magnificens	FREMAG_R09984	EDNRB2 85 species	annotation for assembly GCA_013389945.1; 3' end extended
EDNRB2	Gene	Fulmarus glacialis	XM_009583594.1	EDNRB2 85 species; EDNRB2 35 species
EDNRB2	protein	Gallus gallus	NP_989451.1	Endothelin receptor conservation
EDNRB2	Gene	Gallus gallus	XM_046939812.1	EDNRB2 85 species; EDNRB2 35 species
EDNRB2	Gene	Gavia stellata	XM_059824432.1	EDNRB2 85 species; EDNRB2 35 species
EDNRB2	Gene	Grus americana	XM_054839946.1	EDNRB2 85 species; EDNRB2 35 species
EDNRB2	Gene	Gymnogyps californianus	XM_050901763.1	EDNRB2 85 species
EDNRB2	Gene	Haemorhous mexicanus	XM_059859182.1	EDNRB2 85 species
EDNRB2	Gene - Locus ID from user submitted annotation	Halcyon senegalensis	HALSEN_R00529	EDNRB2 85 species	annotation for assembly GCA_013397595.1; 3' end extended
EDNRB2	Gene	Haliaeetus leucocephalus	XM_010569096.1	EDNRB2 85 species; EDNRB2 35 species
EDNRB2	Gene - Locus ID from user submitted annotation	Himantopus himantopus	HIMHIM_R12424	EDNRB2 85 species	annotation for assembly GCA_013400095.1; 3' end extended
EDNRB2	Gene	Hirundo rustica	XM_040091486.2	EDNRB2 85 species; EDNRB2 35 species
EDNRB2	Gene	Indicator indicator	XM_054388425.1	EDNRB2 85 species
EDNRB2	Gene	Lagopus leucura	XM_042876693.1	EDNRB2 85 species
EDNRB2	Gene	Lepidothrix coronata	XM_017819528.1	EDNRB2 85 species; EDNRB2 35 species
EDNRB2	Gene	Lonchura striata domestica	XM_021544232.1	EDNRB2 85 species
EDNRB2	Gene	Malurus melanocephalus	XM_057374999.1	EDNRB2 85 species
EDNRB2	Gene	Manacus candei	XM_051791235.1	EDNRB2 85 species
EDNRB2	Gene	Melopsittacus undulatus	XM_034064206.1	EDNRB2 85 species; EDNRB2 35 species
EDNRB2	Gene	Melospiza georgiana	XM_058032954.1	EDNRB2 85 species
EDNRB2	Gene	Melozone crissalis	XM_054289898.1	EDNRB2 85 species
EDNRB2	Gene	Mesitornis unicolor	XM_010185402.1	EDNRB2 85 species
EDNRB2	Gene	Molothrus ater	XM_036402163.2	EDNRB2 85 species
EDNRB2	Gene	Motacilla alba alba	XM_038122660.1	EDNRB2 85 species; EDNRB2 35 species
EDNRB2	Gene	Myiozetetes cayanensis	XM_050310831.1	EDNRB2 85 species; EDNRB2 35 species
EDNRB2	Gene	Neopelma chrysocephalum	XM_027696236.1	EDNRB2 85 species
EDNRB2	Gene	Nipponia nippon	XM_009474591.1	EDNRB2 85 species
EDNRB2	Gene	Nothoprocta perdicaria	XM_026038985.1	EDNRB2 85 species; EDNRB2 35 species
EDNRB2	Gene	Numida meleagris	XM_021406668.1	EDNRB2 85 species; EDNRB2 35 species
EDNRB2	Gene	Oenanthe melanoleuca	XM_056491169.1	EDNRB2 85 species
EDNRB2	Gene	Onychostruthus taczanowskii	XM_041424250.1	EDNRB2 85 species
EDNRB2	Gene	Oxyura jamaicensis	XM_035323972.1	EDNRB2 85 species; EDNRB2 35 species
EDNRB2	Gene	Parus major	XM_015626867.3	EDNRB2 85 species; EDNRB2 35 species
EDNRB2	Gene	Passer montanus	XM_039731193.1	EDNRB2 85 species; EDNRB2 35 species
EDNRB2	Gene	Pezoporus wallicus	XM_057398327.1	EDNRB2 85 species
EDNRB2	Gene	Phaethon lepturus	XM_010296180.1	EDNRB2 85 species
EDNRB2	Gene	Phasianus colchicus	XM_031594378.1	EDNRB2 85 species
EDNRB2	Gene	Pipra filicauda	XM_027745488.2	EDNRB2 85 species
EDNRB2	protein	Podarcis muralis	XP_028571032.1	Endothelin receptor conservation
EDNRB2	Gene - Locus ID from user submitted annotation	Podilymbus podiceps	PODPOD_R10839	EDNRB2 85 species	annotation for assembly GCA_013399565.1; 3' end extended
EDNRB2	Gene	Poecile atricapillus	XM_058847630.1	EDNRB2 85 species
EDNRB2	Gene	Pseudopodoces humilis	XM_005527497.2	EDNRB2 85 species
EDNRB2	Gene - Locus ID from user submitted annotation	Pterocles burchelli	PTEBUR_R13810	EDNRB2 85 species	annotation for assembly GCA_013397535.1, 3' end extended
EDNRB2	Gene	Rissa tridactyla	XM_054214535.1	EDNRB2 85 species; EDNRB2 35 species
EDNRB2	Gene	Serinus canaria	XM_050974593.1	EDNRB2 85 species; EDNRB2 35 species
EDNRB2	Gene	Strigops habroptila	XM_030497340.1	EDNRB2 85 species
EDNRB2	Gene	Sturnus vulgaris	XM_014892876.1	EDNRB2 85 species; EDNRB2 35 species
EDNRB2	Gene - Locus ID from user submitted annotation	Sula dactylatra	SULDAC_R11080	EDNRB2 85 species	annotation for assembly GCA_013389905.1; 3' end extended
EDNRB2	Gene	Taeniopygia guttata	XM_002195230.5	EDNRB2 85 species; EDNRB2 35 species
EDNRB2	Gene - Locus ID from user submitted annotation	Trogon melanurus	TROMEL_R03567	EDNRB2 85 species	annotation for assembly GCA_013399275.1; 3' end extended
EDNRB2	Gene	Tympanuchus pallidicinctus	XM_052673677.1	EDNRB2 85 species
EDNRB2	Gene	Tyto alba	XM_032999469.2	EDNRB2 85 species; EDNRB2 35 species
EDNRB2	Gene - Locus ID from user submitted annotation	Upupa epops	UPUEPO_R06477	EDNRB2 85 species	annotation for assembly GCA_013397515.1, 3' end extended
EDNRB2	Gene - Locus ID from user submitted annotation	Urocolis indicus	UROIND_R11897	EDNRB2 85 species	annotation for assembly GCA_013401255.1; 3' end extended
EDNRB2	Gene	Vidua chalybeata	XM_053955313.1	EDNRB2 85 species; EDNRB2 35 species
EDNRB2	protein	Xenopus tropicalis	XP_012824137.1	Endothelin receptor conservation
MC1R	Gene	Agelaius phoeniceus	XM_054641042.1	MC1R 35 species	MC1R/TUBB3 fusion transcript; accesssion annotated as TUBB3 (see note in methods)
MC1R	Gene	Aptenodytes forsteri	XM_019470408.1	MC1R 35 species
MC1R	Gene	Calidris pugnax	XM_014942412.1	MC1R 35 species
MC1R	Gene	Calypte anna	XM_008491753.2	MC1R 35 species
MC1R	Gene	Camarhynchus parvulus	XM_030956342.1	MC1R 35 species	MC1R/TUBB3 fusion transcript; accesssion annotated as TUBB3 (see note in methods)
MC1R	Gene	Catharus ustulatus	XM_033069695.1	MC1R 35 species
MC1R	Gene	Columba livia	XM_013367785.2	MC1R 35 species
MC1R	Gene	Corvus moneduloides	XM_032122168.1	MC1R 35 species	MC1R/TUBB3 fusion transcript; accesssion annotated as TUBB3 (see note in methods)
MC1R	Gene	Cuculus canorus	XM_054079068.1	MC1R 35 species	MC1R/TUBB3 fusion transcript; accesssion annotated as TUBB3 (see note in methods)
MC1R	Gene	Dromaius novaehollandiae	XM_026121602.1	MC1R 35 species
MC1R	Gene	Dryobates pubescens	XM_054169976.1	MC1R 35 species	MC1R/TUBB3 fusion transcript; accesssion annotated as TUBB3 (see note in methods)
MC1R	Gene	Egretta garzetta	XM_009643446.2	MC1R 35 species	MC1R/TUBB3 fusion transcript; accesssion annotated as TUBB3 (see note in methods)
MC1R	Gene	Falco cherrug	XM_055726924.1	MC1R 35 species
MC1R	Gene	Ficedula albicollis	XM_005052286.1	MC1R 35 species	MC1R/TUBB3 fusion transcript; accesssion annotated as TUBB3 (see note in methods)
MC1R	Gene	Fulmarus glacialis	XM_009588022.1	MC1R 35 species
MC1R	Gene	Gallus gallus	NM_001031462.2	MC1R 35 species
MC1R	Gene	Gavia stellata	XM_059825056.1	MC1R 35 species	MC1R/TUBB3 fusion transcript; accesssion annotated as TUBB3 (see note in methods)
MC1R	Gene	Grus americana	XM_054840987.1	MC1R 35 species	MC1R/TUBB3 fusion transcript; accesssion annotated as TUBB3 (see note in methods)
MC1R	Gene	Haliaeetus leucocephalus	XM_010579554.1	MC1R 35 species
MC1R	Gene	Hirundo rustica	XM_058422041.1	MC1R 35 species
MC1R	Gene	Lepidothrix coronata	XM_017816335.1	MC1R 35 species
MC1R	Gene	Melopsittacus undulatus	XM_034073119.1	MC1R 35 species	MC1R/TUBB3 fusion transcript; accesssion annotated as TUBB3 (see note in methods)
MC1R	Gene	Motacilla alba alba	XM_038148546.1	MC1R 35 species	MC1R/TUBB3 fusion transcript; accesssion annotated as TUBB3 (see note in methods)
MC1R	Gene	Myiozetetes cayanensis	XM_050311638.1	MC1R 35 species	MC1R/TUBB3 fusion transcript; accesssion annotated as TUBB3 (see note in methods)
MC1R	Gene	Nothoprocta perdicaria	XM_026039591.1	MC1R 35 species
MC1R	Gene	Numida meleagris	XM_021408912.1	MC1R 35 species	MC1R/TUBB3 fusion transcript; accesssion annotated as TUBB3 (see note in methods)
MC1R	Gene	Oxyura jamaicensis	XM_035336821.1	MC1R 35 species
MC1R	Gene	Parus major	XM_015639517.1	MC1R 35 species
MC1R	Gene	Passer montanus	XM_039696500.1	MC1R 35 species	MC1R/TUBB3 fusion transcript; accesssion annotated as TUBB3 (see note in methods)
MC1R	Gene	Rissa tridactyla	XM_054199312.1	MC1R 35 species	MC1R/TUBB3 fusion transcript; accesssion annotated as TUBB3 (see note in methods)
MC1R	Gene	Serinus canaria	XM_050979092.1	MC1R 35 species	MC1R/TUBB3 fusion transcript; accesssion annotated as TUBB3 (see note in methods)
MC1R	Gene	Sturnus vulgaris	XM_014874534.1	MC1R 35 species
MC1R	Gene	Taeniopygia guttata	XM_002196038.4	MC1R 35 species
MC1R	Gene	Tyto alba	XM_042797331.1	MC1R 35 species	MC1R/TUBB3 fusion transcript; accesssion annotated as TUBB3 (see note in methods)
MC1R	Gene	Vidua chalybeata	XM_053953188.1	MC1R 35 species	MC1R/TUBB3 fusion transcript; accesssion annotated as TUBB3 (see note in methods)
MITF	Gene	Agelaius phoeniceus	XM_054639878.1	MITF 35 species
MITF	Gene	Aptenodytes forsteri	XM_009284366.2	MITF 35 species
MITF	Gene	Calidris pugnax	XM_014946748.1	MITF 35 species
MITF	Gene	Calypte anna	XM_030458752.1	MITF 35 species
MITF	Gene	Camarhynchus parvulus	XM_030956593.1	MITF 35 species
MITF	Gene	Catharus ustulatus	XM_033071543.2	MITF 35 species
MITF	Gene	Columba livia	XM_021282591.1	MITF 35 species
MITF	Gene	Corvus moneduloides	XM_032120476.1	MITF 35 species
MITF	Gene	Cuculus canorus	XM_054076446.1	MITF 35 species
MITF	Gene	Dromaius novaehollandiae	XM_026110196.1	MITF 35 species
MITF	Gene	Dryobates pubescens	XM_054161261.1	MITF 35 species
MITF	Gene	Egretta garzetta	XM_009645978.2	MITF 35 species
MITF	Gene	Falco cherrug	XM_055708353.1	MITF 35 species
MITF	Gene	Ficedula albicollis	XM_005053270.1	MITF 35 species
MITF	Gene	Fulmarus glacialis	XM_009577772.1	MITF 35 species
MITF	Gene	Gallus gallus	NM_205029.1	MITF 35 species
MITF	Gene	Gallus gallus	NM_205045.3	MITF 35 species
MITF	Gene	Gavia stellata	XM_059822990.1	MITF 35 species
MITF	Gene	Grus americana	XM_054838093.1	MITF 35 species
MITF	Gene	Haliaeetus leucocephalus	XM_010570652.1	MITF 35 species
MITF	Gene	Hirundo rustica	XM_040075887.2	MITF 35 species
MITF	Gene	Lepidothrix coronata	XM_017835142.1	MITF 35 species
MITF	Gene	Melopsittacus undulatus	XM_005149411.4	MITF 35 species
MITF	Gene	Motacilla alba alba	XM_038149630.1	MITF 35 species
MITF	Gene	Myiozetetes cayanensis	XM_050312679.1	MITF 35 species
MITF	Gene	Nothoprocta perdicaria	XM_026052523.1	MITF 35 species
MITF	Gene	Numida meleagris	XM_021409333.1	MITF 35 species
MITF	Gene	Oxyura jamaicensis	XM_035337558.1	MITF 35 species
MITF	Gene	Parus major	XM_015641069.2	MITF 35 species
MITF	Gene	Passer montanus	XM_039695573.1	MITF 35 species
MITF	Gene	Rissa tridactyla	XM_054215873.1	MITF 35 species
MITF	Gene	Serinus canaria	XM_018915228.3	MITF 35 species
MITF	Gene	Sturnus vulgaris	XM_014873450.1	MITF 35 species
MITF	Gene	Taeniopygia guttata	XM_002193131.6	MITF 35 species
MITF	Gene	Tyto alba	XM_009964750.3	MITF 35 species
MITF	Gene	Vidua chalybeata	XM_053953548.1	MITF 35 species
SOX10	Gene	Agelaius phoeniceus	XM_054631447.1	SOX10 35 species
SOX10	Gene	Aptenodytes forsteri	XM_009289969.2	SOX10 35 species
SOX10	Gene	Calidris pugnax	XM_014963975.1	SOX10 35 species
SOX10	Gene	Calypte anna	XM_008496032.2	SOX10 35 species
SOX10	Gene	Camarhynchus parvulus	XM_030959945.1	SOX10 35 species
SOX10	Gene	Catharus ustulatus	XM_033057097.1	SOX10 35 species
SOX10	Gene	Columba livia	XM_005514687.2	SOX10 35 species
SOX10	Gene	Corvus moneduloides	XM_032107856.1	SOX10 35 species
SOX10	Gene	Cuculus canorus	XM_009568412.2	SOX10 35 species
SOX10	Gene	Dromaius novaehollandiae	XM_026112600.1	SOX10 35 species
SOX10	Gene	Dryobates pubescens	XM_009902496.2	SOX10 35 species
SOX10	Gene	Egretta garzetta	XM_009647838.2	SOX10 35 species
SOX10	Gene	Falco cherrug	XM_005446734.3	SOX10 35 species
SOX10	Gene	Ficedula albicollis	XM_005039749.2	SOX10 35 species
SOX10	Gene	Fulmarus glacialis	XM_009586783.1	SOX10 35 species
SOX10	Gene	Gallus gallus	NM_204792.2	SOX10 35 species
SOX10	Gene	Gavia stellata	XM_009811541.2	SOX10 35 species
SOX10	Gene	Grus americana	XM_054813343.1	SOX10 35 species
SOX10	Gene	Haliaeetus leucocephalus	XM_010568769.1	SOX10 35 species
SOX10	Gene	Hirundo rustica	XM_058420451.1	SOX10 35 species
SOX10	Gene	Lepidothrix coronata	XM_017823436.1	SOX10 35 species
SOX10	Gene	Melopsittacus undulatus	XM_031049968.2	SOX10 35 species
SOX10	Gene	Motacilla alba alba	XM_038154269.1	SOX10 35 species
SOX10	Gene	Myiozetetes cayanensis	XM_050323551.1	SOX10 35 species
SOX10	Gene	Nothoprocta perdicaria	XM_026039899.1	SOX10 35 species
SOX10	Gene	Numida meleagris	XM_021385199.1	SOX10 35 species
SOX10	Gene	Oxyura jamaicensis	XM_035339474.1	SOX10 35 species
SOX10	Gene	Parus major	XM_015629471.3	SOX10 35 species
SOX10	Gene	Passer montanus	XM_039725603.1	SOX10 35 species
SOX10	Gene	Rissa tridactyla	XM_054188387.1	SOX10 35 species
SOX10	Gene	Serinus canaria	XM_018909899.3	SOX10 35 species
SOX10	Gene	Sturnus vulgaris	XM_014885221.1	SOX10 35 species
SOX10	Gene	Taeniopygia guttata	XM_012569183.4	SOX10 35 species
SOX10	Gene	Tyto alba	XM_032996832.2	SOX10 35 species
SOX10	Gene	Vidua chalybeata	XM_053943596.1	SOX10 35 species
TYRP1	Gene	Agelaius phoeniceus	XM_054652430.1	TYRP1 35 species
TYRP1	Gene	Aptenodytes forsteri	XM_009274272.1	TYRP1 35 species
TYRP1	Gene	Calidris pugnax	XM_014953894.1	TYRP1 35 species
TYRP1	Gene	Calypte anna	XM_030466743.1	TYRP1 35 species
TYRP1	Gene	Camarhynchus parvulus	XM_030968764.1	TYRP1 35 species
TYRP1	Gene	Catharus ustulatus	XM_033085748.2	TYRP1 35 species
TYRP1	Gene	Columba livia	XM_005499765.2	TYRP1 35 species
TYRP1	Gene	Corvus moneduloides	XM_032096608.1	TYRP1 35 species
TYRP1	Gene	Cuculus canorus	XM_009571625.2	TYRP1 35 species
TYRP1	Gene	Dromaius novaehollandiae	XM_026097761.1	TYRP1 35 species
TYRP1	Gene	Dryobates pubescens	XM_054178364.1	TYRP1 35 species
TYRP1	Gene	Egretta garzetta	XM_035895574.1	TYRP1 35 species
TYRP1	Gene	Falco cherrug	XM_005441033.4	TYRP1 35 species
TYRP1	Gene	Ficedula albicollis	XM_005061644.1	TYRP1 35 species
TYRP1	Gene	Fulmarus glacialis	XM_009573966.1	TYRP1 35 species
TYRP1	Gene	Gavia stellata	XM_009818042.2	TYRP1 35 species
TYRP1	Gene	Grus americana	XM_054809943.1	TYRP1 35 species
TYRP1	Gene	Haliaeetus leucocephalus	XM_010562088.1	TYRP1 35 species
TYRP1	Gene	Hirundo rustica	XM_040090038.2	TYRP1 35 species
TYRP1	Gene	Lepidothrix coronata	XM_017830899.1	TYRP1 35 species
TYRP1	Gene	Melopsittacus undulatus	XM_005154992.3	TYRP1 35 species
TYRP1	Gene	Motacilla alba alba	XM_038125739.1	TYRP1 35 species
TYRP1	Gene	Myiozetetes cayanensis	XM_050328727.1	TYRP1 35 species
TYRP1	Gene	Nothoprocta perdicaria	XM_026052734.1	TYRP1 35 species
TYRP1	Gene	Numida meleagris	XM_021381223.1	TYRP1 35 species
TYRP1	Gene	Oxyura jamaicensis	XM_035310514.1	TYRP1 35 species
TYRP1	Gene	Parus major	XM_015652138.1	TYRP1 35 species
TYRP1	Gene	Passer montanus	XM_039729771.1	TYRP1 35 species
TYRP1	Gene	Rissa tridactyla	XM_054185732.1	TYRP1 35 species
TYRP1	Gene	Serinus canaria	XM_018918325.3	TYRP1 35 species
TYRP1	Gene	Sturnus vulgaris	XM_014883993.1	TYRP1 35 species
TYRP1	Gene	Taeniopygia guttata	XM_030258518.3	TYRP1 35 species
TYRP1	Gene	Tyto alba	XM_009970247.3	TYRP1 35 species
TYRP1	Gene	Vidua chalybeata	XM_053931654.1	TYRP1 35 species
