## Supplementary table 2 for "Widespread variation in *EDNRB2* is associated with diverse melanin loss phenotypes across avian species"

### Sheet: Sheet1
Branch	EDNRB mutations		EDNRB2 mutations
	synonymous	nonsynonymous	synonymous	nonsynonymous
Accipitriformes	4	0	6	0
Aequornithes	3	0	5	3
Agelaius phoeniceus	0	0	1	0
Ammospiza nelsoni	2	0	1	2
Anas platyrhynchos	11	3	26	8
Anatinae	0	0	8	1
Anser cygnoides	4	2	7	1
Anseriformes	4	0	2	1
Aptenodytes forsteri	9	2	10	6
Apteryx rowi	5	0	17	3
Apus apus	32	12	22	4
Ardeotis kori	26	6	61	9
Athene cunicularia	15	1	18	8
Australaves	4	1	8	1
Austrodyptornithes	0	0	4	0
Aythya fuligula	11	3	32	7
Bucco capensis	30	12	35	15
Bucerotiformes	7	0	16	0
Bucorvus abyssinicus	0	0	26	10
Calidris pugnax	20	8	44	9
Calypte anna	37	15	66	23
Camarhynchus parvulus	20	4	14	2
Catharus ustulatus	15	1	22	14
Centrocercus urophasianus	1	1	2	0
Charadrii	5	0	10	1
Charadriiformes	9	0	11	0
Charadrius vociferus	10	1	12	2
Chiroxiphia lanceolata	2	3	2	1
Chroicocephalus maculipennis	1	1	1	0
Columba livia	27	2	42	8
Columbimorphae	5	0	0	4
Coraciimorphae	2	0	1	0
Corapipo altera	9	2	6	4
Corvus moneduloides	15	4	27	10
Coturnix japonica	26	2	27	4
Cuculus canorus	44	14	42	12
Cygnus olor	3	1	4	4
Dromaius novaehollandiae	15	0	20	4
Dryobates pubescens	21	2	36	27
Egretta garzetta	9	1	36	8
Emberizoidea	4	0	10	7
Empidonax traillii	9	2	9	1
Estrildidae	8	3	7	5
Falco cherrug	25	7	22	10
Ficedula albicollis	9	0	6	8
Fregata magnificens	5	0	10	3
Fringillidae	7	0	8	3
Fulmarus glacialis	10	0	19	8
Galliformes	21	9	25	9
Galloanserae	21	8	14	4
Gallus gallus	17	7	19	3
Gavia stellata	14	6	20	4
Gruiformes	2	1	4	1
Grus americana	21	4	23	9
Gymnogyps californianus	12	6	17	7
Haemorhous mexicanus	7	0	11	4
Halcyon senegalensis	32	7	50	18
Haliaeetus leucocephalus	10	0	18	9
Himantopus himantopus	6	0	7	4
Hirundo rustica	9	5	21	8
Icteridae	2	1	4	4
Indicator indicator	18	5	18	8
Lagopus leucura	6	0	5	1
Laridae	10	6	16	4
Lepidothrix coronata	5	3	5	3
Lonchura striata domestica	9	0	4	3
Malurus melanocephalus	21	6	39	17
Manacus candei	4	1	7	6
Melopsittacus undulatus	19	4	12	7
Melospiza georgiana	1	0	4	6
Melozone crissalis	3	1	12	2
Mesitornis unicolor	24	0	64	28
Molothrus ater	3	0	4	1
Motacilla alba alba	10	2	12	9
Muscicapida	3	2	13	17
Muscicapidae	12	6	18	13
Myiozetetes cayanensis	9	4	5	7
Neoaves	10	2	11	7
Neognathae	37	7	38	13
Neopelma chrysocephalum	7	2	1	5
Nipponia nippon	7	1	11	7
Node1	0	1	1	0
Node2	16	8	48	4
Node3	4	0	1	0
Node4	7	0	6	5
Node5	7	3	3	10
Node6	2	0	3	5
Node7	0	0	1	1
Node8	2	3	8	4
Node9	1	0	0	3
Node10	2	0	4	1
Node11	15	2	8	1
Node12	2	0	0	1
Node13	2	4	12	1
Node14	14	3	48	10
Node15	1	1	0	2
Node16	12	4	16	7
Node17	0	0	0	0
Node18	0	0	0	0
Node19	0	0	0	0
Node20	0	0	0	0
Node21	0	0	0	0
Node22	0	0	0	0
Node23	0	0	0	0
Node24	0	0	1	1
Node25	5	2	1	0
Node26	1	0	2	2
Node27	5	0	7	3
Nothoprocta perdicaria	38	0	34	9
Numida meleagris	20	3	23	10
Oenanthe melanoleuca	4	0	13	6
Onychostruthus taczanowskii	6	1	5	3
Oxyura jamaicensis	16	1	10	1
Palaeognathae	0	0	0	0
Paridae	9	4	14	10
Parus major	4	1	4	3
Passer montanus	11	1	12	12
Passerea	0	0	0	1
Passerellidae	10	1	18	6
Passeri	13	5	31	14
Passerida	2	0	1	2
Passeridae	5	1	6	1
Passerides	1	0	0	5
Passeriformes	13	2	75	13
Pelecaniformes	0	1	7	0
Pezoporus wallicus	5	5	9	4
Phaethon lepturus	23	1	27	11
Phaethoquornithes	1	0	3	0
Phasianus colchicus	12	1	12	6
Phoceoidea	3	0	5	4
Pici	19	8	30	7
Piciformes	4	0	18	0
Picodynastornithes	1	0	9	0
Pipra filicauda	2	0	2	0
Pipridae	4	1	4	3
Podilymbus podiceps	14	4	38	14
Poecile atricapillus	3	1	1	4
Pseudopodoces humilis	2	2	6	3
Psitacciformes	18	5	15	10
Psittacopasserae	0	0	7	1
Psittaculidae	13	3	7	3
Pterocles burchelli	30	13	67	7
Rissa tridactyla	1	0	3	1
Serinus canaria	3	3	14	2
Strigiformes	3	0	0	2
Strigops habroptila	17	11	17	7
Sturnus vulgaris	13	2	19	3
Sula dactylatra	20	0	21	4
Suliformes	1	0	4	4
Sylviida	3	0	0	2
Taeniopygia guttata	6	2	11	2
Telluraves	3	0	0	0
Trogon melanurus	39	13	61	16
Tympanuchus pallidicinctus	2	0	2	0
Tyrrani	8	7	13	6
Tyrranidae	7	1	17	10
Tyto alba	22	7	39	12
Upupa epops	33	2	51	18
Urocolis indicus	40	10	60	20
Vidua chalybeata	12	4	22	11
