## Supplementary table 3 for "Widespread variation in *EDNRB2* is associated with diverse melanin loss phenotypes across avian species"

### Sheet: Sheet1
Branch	ASIP substitutions		EDNRB2 substitutions		MC1R substitutions		MITF substitutions		SOX10 substitutions		TYRP1 substitutions
	Synonymous	Nonsynonymous	Synonymous	Nonsynonymous	Synonymous	Nonsynonymous	Synonymous	Nonsynonymous	Synonymous	Nonsynonymous	Synonymous	Nonsynonymous
Agelaius phoeniceus	3	1	7	2	5	5	3	0	11	1	16	2
Aptenodytes forsteri	4	3	13	6	1	4	12	0	24	1	14	8
Australaves	0	0	6	1	8	4	2	1	0	1	0	1
Austrodyptornithes	0	1	0	0	0	3	0	0	10	0	1	0
Calidris pugnax	11	1	46	11	9	0	43	3	28	1	27	4
Calypte anna	24	17	102	30	28	22	41	3	63	4	55	30
Camarhynchus parvulus	1	5	12	2	4	3	7	0	16	2	17	2
Catharus ustulatus	4	3	23	17	8	5	13	0	10	1	21	3
Charadriiformes	3	5	16	1	0	9	6	0	17	2	11	3
Columba livia	20	10	40	8	25	18	39	4	41	1	40	16
Corvus moneduloides	6	11	23	9	15	16	9	1	22	1	24	6
Cuculus canorus	14	12	42	11	40	18	36	4	59	4	61	12
Dromaius novaehollandiae	1	4	17	4	11	9	19	2	13	2	28	16
Dryobates pubescens	24	11	76	35	55	23	44	1	68	2	57	17
Egretta garzetta	9	8	41	8	12	14	12	0	19	4	37	10
Falco cherrug	16	8	21	10	19	7	19	0	35	5	50	8
Ficedula albicollis	7	2	25	17	5	2	8	2	33	1	49	18
Fulmarus glacialis	4	15	16	8	10	16	11	0	17	5	20	13
Galliformes	3	2	35	8	20	2	18	1	36	2	29	16
Galloanserae	3	4	16	4	7	1	15	1	15	2	25	2
Gallus gallus	9	5	21	5	21	5	14	1	25	2	31	6
Gavia stellata	2	1	14	4	7	4	12	0	31	7	28	2
Grus americana	9	7	28	11	9	11	22	5	28	3	48	5
Haliaeetus leucocephalus	7	6	21	10	17	19	20	0	42	1	26	5
Hirundo rustica	3	3	20	7	13	4	18	2	30	0	26	1
Lepidothrix coronata	0	3	14	10	19	2	8	1	25	2	21	1
Melopsittacus undulatus	6	17	36	19	24	19	25	1	43	2	49	12
Motacilla alba alba	2	0	12	11	5	4	6	0	25	1	19	1
Muscicapida	5	1	16	19	7	2	10	1	7	0	14	1
Myiozetetes cayanensis	13	2	20	16	18	6	4	0	15	0	23	3
Neoaves	3	3	0	7	5	2	0	0	13	0	14	3
Neognathae	0	0	0	0	0	0	0	0	0	0	0	0
Node1	2	0	1	8	0	0	5	0	1	1	9	2
Node2	0	0	5	2	1	0	0	0	2	0	5	0
Node3	0	0	5	0	0	6	1	0	6	0	1	0
Node4	2	1	4	1	11	5	0	1	0	0	0	2
Node5	15	8	80	13	12	11	36	2	12	0	25	7
Node6	0	1	3	8	5	2	2	0	7	0	1	1
Node7	1	0	1	0	0	2	1	0	0	0	1	0
Node8	1	0	6	3	3	0	5	1	2	0	5	2
Node9	0	1	8	8	2	0	3	1	5	0	8	1
Nothoprocta perdicaria	11	5	36	7	13	11	43	4	36	4	58	16
Numida meleagris	8	0	27	9	1	0	8	2	24	2	20	11
Oxyura jamaicensis	2	11	55	7	13	7	28	4	47	1	45	14
Palaeognathae	7	0	37	13	11	4	47	4	42	2	60	13
Parus major	5	1	24	10	8	1	16	0	21	3	45	2
Passer montanus	4	0	17	12	9	2	13	1	12	1	22	5
Passerea	0	0	1	0	0	0	7	0	10	0	3	3
Passerida	3	0	2	6	3	1	8	0	5	0	3	1
Passerides	1	5	3	5	1	2	6	2	2	2	11	3
Passeriformes	8	3	23	15	12	2	28	0	22	0	16	3
Phaethoquornithes	2	2	5	4	2	0	3	0	12	0	5	0
Phoceoidea	1	0	5	4	4	1	1	0	6	0	3	0
Rissa tridactyla	2	1	17	4	12	5	18	0	23	1	15	4
Serinus canaria	3	2	23	6	8	1	2	0	24	2	19	1
Sturnus vulgaris	0	5	20	2	14	10	12	2	20	2	21	9
Sylviida	1	0	0	2	0	0	0	0	4	0	0	0
Taeniopygia guttata	3	1	15	8	10	10	9	0	13	0	16	5
Telluraves	1	2	1	0	0	5	2	0	8	1	0	0
Tyrrani	2	3	12	6	11	4	8	0	13	2	19	4
Tyto alba	4	4	34	15	9	14	24	3	33	4	38	14
Vidua chalybeata	5	2	21	9	1	1	8	1	7	0	15	7
