## Supplementary table 4 for "Widespread variation in *EDNRB2* is associated with diverse melanin loss phenotypes across avian species"

### Sheet: Sheet1
Accession Number	Species	Breed or type	Analyses using this assembly	Notes
GCA_963932015.1	Anas acuta		tblastn screening of duck genomes (Fig. S3)	Does not have R332H mutation.
GCA_036873605.1	Anas crecca		tblastn screening of duck genomes (Fig. S3)	Does not have R332H mutation.
GCA_000355885.1	Anas platyrhynchos	Pekin duck	tblastn screening of duck genomes (Fig. S3)	Carries R332H mutation.
GCA_002224895.1	Anas platyrhynchos	Mallard	tblastn screening of duck genomes (Fig. S3)	Does not have R332H mutation.
GCA_002743455.1	Anas platyrhynchos	Pekin duck	tblastn screening of duck genomes (Fig. S3)	Carries R332H mutation.
GCA_003850225.1	Anas platyrhynchos	Pekin duck	tblastn screening of duck genomes (Fig. S3)	Carries R332H mutation.
GCA_008746955.3	Anas platyrhynchos	Mallard	tblastn screening of duck genomes (Fig. S3)	Does not have R332H mutation.
GCA_015476345.1	Anas platyrhynchos	Pekin duck	tblastn screening of duck genomes (Fig. S3)	Carries R332H substitution.
GCA_017639285.1	Anas platyrhynchos	Pekin duck	tblastn screening of duck genomes (Fig. S3)	Does not have R332H mutation.
GCA_017639305.1	Anas platyrhynchos	Laying duck	tblastn screening of duck genomes (Fig. S3)	Carries R332H mutation.
GCA_030704485.1	Anas platyrhynchos		tblastn screening of duck genomes (Fig. S3)	Does not have R332H mutation.
GCA_032352815.1	Anas platyrhynchos	Bangladeshi duck	tblastn screening of duck genomes (Fig. S3)	Does not have R332H mutation.
GCA_900411745.1	Anas platyrhynchos		tblastn screening of duck genomes (Fig. S3)	Carries R332H mutation.
GCA_002592135.1	Anser brachyrhynchus		tblastn screening of goose genomes (Fig. S3)	Does not have 14bp insertion.
GCA_000971095.1	Anser cygnoides	Zhedong	tblastn screening of goose genomes (Fig. S3)	Carries 14 bp insertion.
GCA_002166845.1	Anser cygnoides	Sichuan white goose	tblastn screening of goose genomes (Fig. S3)	RefSeq annotation from this assembly used for multi-species alignments. Carries 14 bp insertion.
GCA_01030995.1	Anser cygnoides	Tianfu	tblastn screening of goose genomes (Fig. S3)	Carries 14 bp insertion.
GCA_025388735.1	Anser cygnoides	Lion-head goose	tblastn screening of goose genomes (Fig. S3)	Does not have 14bp insertion.
GCA_026259575.1	Anser cygnoides		tblastn screening of goose genomes (Fig. S3)	Does not have 14bp insertion.
GCA_03051525.1	Anser cygnoides	Huoyan	tblastn screening of goose genomes (Fig. S3)	Carries 14 bp insertion.
GCA_025583725.1	Anser indicus		tblastn screening of goose genomes (Fig. S3)	Does not have 14bp insertion.
GCA_006130075.1	Branta canadensis		tblastn screening of goose genomes (Fig. S3)	Does not have 14bp insertion.
GCA_024361745.1	Cacatua alba		reconstruction and translation of Cockatoo EDNRB2 sequences (Fig. 5)	Carries A320V mutation.
GCA_025448155.1	Cacatua ducorpsii		reconstruction and translation of Cockatoo EDNRB2 sequences (Fig. 5)	Carries A320V mutation.
GCA_035583095.1	Cacatua galerita		reconstruction and translation of Cockatoo EDNRB2 sequences (Fig. 5)	Carries A320V mutation.
GCA_010015045.2	Cacatua leadbeateri		reconstruction and translation of Cockatoo EDNRB2 sequences (Fig. 5)	NCBI taxonomy lists as Lophochroa leadbeateri, species was reclassified as Cacatua in 2023. Carries A320V mutation.
GCA_025448035.1	Cacatua moluccensis		reconstruction and translation of Cockatoo EDNRB2 sequences (Fig. 5)	Carries A320V mutation.
GCA_032274605.1	Cacatua opthalmica		reconstruction and translation of Cockatoo EDNRB2 sequences (Fig. 5)	No complete EDNRB2 reconstruction due to genome fragmentation.
GCA_030265285.1	Cacatua sanguinea		reconstruction and translation of Cockatoo EDNRB2 sequences (Fig. 5)	Carries A320V mutation.
GCA_031762475.1	Cacatua sulphurea		reconstruction and translation of Cockatoo EDNRB2 sequences (Fig. 5)	Carries A320V mutation.
GCA_030265375.1	Cacatua tenuirostris		reconstruction and translation of Cockatoo EDNRB2 sequences (Fig. 5)	No complete EDNRB2 reconstruction due to genome fragmentation.
GCA_024363025.1	Callocephalon fimbriatum		reconstruction and translation of Cockatoo EDNRB2 sequences (Fig. 5)	No complete EDNRB2 reconstruction due to genome fragmentation. NCBI classifies this species in family Psittacidae, but some phylogenetic analysis places it in family Cacituidae. Does not have C118S, T175A, or A320V mutations.
GCA_013397615.1	Eolophus roseicapilla		reconstruction and translation of Cockatoo EDNRB2 sequences (Fig. 5)	Carries C118S and T175A mutations.
GCA_013397595.1	Halcyon senegalensis		analysis of H. senegalensis EDNRB2 insertion (Fig. S4)	intronic substitution creates new splice acceptor
GCA_009823435.2	Nymphicus hollandicus		reconstruction and translation of Cockatoo EDNRB2 sequences (Fig. 5)	Does not have C118S, T175A, or A320V mutations.
GCA_004143745.1	Phasianus colchicus		tblastn screening of P. colchicus genomes and SRA samples (Fig. S4)	RefSeq annotation from this assembly used for multi-species alignments. Carries A299T substitution.
GCA_015227605.1	Phasianus colchicus	Chinese Ring-neck	tblastn screening of P. colchicus genomes and SRA samples (Fig. S4)	Does not have A299T substitution.
GCA_013397665.1	Probosciger aterrimus		reconstruction and translation of Cockatoo EDNRB2 sequences (Fig. 5)	Does not have C118S, T175A, or A320V mutations.
GCA_000534875.1	Serinus canaria		tblastn screening of Serinus genomes (Fig. 4)	Highly fragmented, could not screen for D136V mutation.
GCA_007115625.1	Serinus canaria	domestic yellow	tblastn screening of Serinus genomes (Fig. 4)	Carries D136V mutation.
GCA_022539315.1	Serinus canaria		tblastn screening of Serinus genomes (Fig. 4)	RefSeq annotation from this assembly used for multi-species alignment. Carries D136V mutation.
GCA_032361245.1	Serinus canicollis		tblastn screening of Serinus genomes (Fig. 4)	Does not have D136V mutation.
GCA_035221975.1	Serinus flavivertex		tblastn screening of Serinus genomes (Fig. 4)	Does not have D136V mutation.
GCA_035047285.1	Serinus syriacus		tblastn screening of Serinus genomes (Fig. 4)	Does not have D136V mutation.
