## Supplementary table 5 for "Widespread variation in *EDNRB2* is associated with diverse melanin loss phenotypes across avian species"

### Sheet: Sheet1
BioSample accession	Species	Sample Type	Phenotype	Analysis	Notes
SAMEA112303159	Serinus canaria	Whole genome sequencing - Pooled	Mogno	S. canaria whole genome sequencing alignments (Fig. 4)	fixed for "D" variant
SAMEA112303157	Serinus canaria	Whole genome sequencing - Pooled	Onyx	S. canaria whole genome sequencing alignments (Fig. 4)	fixed for "D" variant
SAMEA112303156	Serinus canaria	Whole genome sequencing - Pooled	Opal	S. canaria whole genome sequencing alignments (Fig. 4)	fixed for "D" variant
SAMEA112303155	Serinus canaria	Whole genome sequencing - Pooled	Black frosted yellow	S. canaria whole genome sequencing alignments (Fig. 4)	fixed for "D" variant
SAMN04225732	Serinus canaria	Whole genome sequencing - Pooled	Red	S. canaria whole genome sequencing alignments (Fig. 4)	fixed for "V" variant
SAMN04225734	Serinus canaria	Whole genome sequencing - Pooled	Black red intense	S. canaria whole genome sequencing alignments (Fig. 4)	fixed for "D" variant
SAMN04225733	Serinus canaria	Whole genome sequencing - Pooled	Wild	S. canaria whole genome sequencing alignments (Fig. 4)	both variants present
SAMN04225736	Serinus canaria	Whole genome sequencing - Pooled	Gibber italicus	S. canaria whole genome sequencing alignments (Fig. 4)	both variants present
SAMN04225737	Serinus canaria	Whole genome sequencing - Pooled	White recessive	S. canaria whole genome sequencing alignments (Fig. 4)	fixed for "V" variant
SAMN12532845	Serinus canaria	Whole genome sequencing - Pooled	Urucum	S. canaria whole genome sequencing alignments (Fig. 4)	fixed for "V" variant
SAMN06555321	Melopsittacus undulatus	RNA-seq	unknown	genotyping of M. undulatus samples (Fig. S4)	oes not carry R188K substitution
SAMN06555323	Melopsittacus undulatus	RNA-seq	unknown	genotyping of M. undulatus samples (Fig. S4)	does not carry R188K substitution
SAMN06555324	Melopsittacus undulatus	RNA-seq	unknown	genotyping of M. undulatus samples (Fig. S4)	heterozygous for R188K substitution
SAMN06555325	Melopsittacus undulatus	RNA-seq	unknown	genotyping of M. undulatus samples (Fig. S4)	does not carry R188K substitution
SAMN06555326	Melopsittacus undulatus	RNA-seq	unknown	genotyping of M. undulatus samples (Fig. S4)	does not carry R188K substitution
SAMN06555327	Melopsittacus undulatus	RNA-seq	unknown	genotyping of M. undulatus samples (Fig. S4)	does not carry R188K substitution
SAMN06555322	Melopsittacus undulatus	RNA-seq	unknown	genotyping of M. undulatus samples (Fig. S4)	does not carry R188K substitution
SAMN13522436	Phasianus colchicus	Whole genome sequencing	unknown	tblastn screening of P. colchicus genomes and SRA samples	does not carry A299T substitution
SAMN41039230	Phasianus colchicus	Whole genome sequencing	unknown	tblastn screening of P. colchicus genomes and SRA samples	does not carry A299T substitution
