## Supplementary table 6 for "Widespread variation in *EDNRB2* is associated with diverse melanin loss phenotypes across avian species"

### Sheet: Sheet1
Figure panel	Species	Photographer	License	License link	Image link
1A	Agelaius phoeniceus	Gary Leavens, via Wikimedia Commons	CC-BY-SA 2.0	https://creativecommons.org/licenses/by-sa/2.0/	https://commons.wikimedia.org/wiki/File:Agelaius_phoeniceus_(Red-winged_Blackbird)_44.jpg
1A	Calypte anna	Robert McMorran, United States Fish and Wildlife Service	Public domain	N/A	https://commons.wikimedia.org/wiki/File:Anna%27s_hummingbird.jpg
1A	Falco Cherrug	Bohuš Číčel, via Wikimedia Commons	CC-BY-SA 3.0	https://creativecommons.org/licenses/by-sa/3.0/	https://commons.wikimedia.org/wiki/File:Falco_cherrug_1_(Bohu%C5%A1_%C4%8C%C3%AD%C4%8Del).jpg
1A	Ficedula albicollis	Andrej Chudý, via Wikimedia Commons	CC-BY-SA 2.0	https://creativecommons.org/licenses/by-sa/2.0/	https://commons.wikimedia.org/wiki/File:Collared_flycatcher_(Ficedula_albicollis).jpg
1A	Grus americana	CheepShot via Wikimedia Commons	CC-BY 2.0	https://creativecommons.org/licenses/by/2.0/	https://commons.wikimedia.org/wiki/File:Whooping_Crane_(3873713594).jpg
1A	Haliaeetus leucocephalus	Paul Friel, via Wikimedia Commons	CC-BY 2.0	https://creativecommons.org/licenses/by/2.0/	https://commons.wikimedia.org/wiki/File:Bald_Eagle_-_%22Helga%22_-_Haliaeetus_leucocephalus2.jpg
1A	Himantopus himantopus	JJ Harrison, via Wikimedia Commons	CC-BY-SA 3.0	https://creativecommons.org/licenses/by-sa/3.0/	https://commons.wikimedia.org/wiki/File:Himantopus_himantopus_-_Pak_Thale.jpg
1A	Myiozetetes cayanensis	Bernard DUPONT, via Wikimedia Commons	CC-BY-SA 2.0	https://creativecommons.org/licenses/by-sa/2.0/	https://commons.wikimedia.org/wiki/File:Rusty-margined_Flycatcher_(Myiozetetes_cayanensis)_(31651370562).jpg
1A	Numida meleagris	New Jersey Birds, via Wikimedia Commons	CC-BY-SA 2.0	https://creativecommons.org/licenses/by-sa/2.0/	https://commons.wikimedia.org/wiki/File:Numida_meleagris_-Kruger_National_Park,_South_Africa-8a.jpg
1A	Passer montanus	Laitche, via Wikimedia Commons	Public domain	N/A	https://commons.wikimedia.org/wiki/File:Tree_Sparrow_August_2007_Osaka_Japan.jpg
1A	Phaethon lepturus	kansasphoto, via Wikimedia Commons	CC-BY 2.0	https://creativecommons.org/licenses/by/2.0/	https://commons.wikimedia.org/wiki/File:Phaethon_lepturus_(Warwick,_Bermuda)_(cropped).jpg
1A	Phasianus colchicus	Charles J. Sharp, Sharp Photography, via Wikimedia Commons	CC-BY-SA 4.0	https://creativecommons.org/licenses/by-sa/4.0/	https://commons.wikimedia.org/wiki/File:Common_pheasant_(Phasianus_colchicus)_cock_2.jpg
1A	Pipra filicauda	Juniorgirotto, via Wikimedia Commons	CC-BY-SA 4.0	https://creativecommons.org/licenses/by-sa/4.0/	https://commons.wikimedia.org/wiki/File:Rabo_de_arame.jpg
1A	Upupa epops	Charles J. Sharp, Sharp Photography, via Wikimedia Commons	CC-BY-SA 4.0	https://creativecommons.org/licenses/by-sa/4.0/	https://commons.wikimedia.org/wiki/File:Common_hoopoe_(Upupa_epops_epops)_Udaipur.jpg
4A	Serinus canaria - wild-type	Juan Emilio, via Wikimedia Commons	CC-BY-SA 2.0	https://creativecommons.org/licenses/by-sa/2.0/	https://commons.wikimedia.org/wiki/File:Serinus_canaria_-Parque_Rural_del_Nublo,_Gran_Canaria,_Spain_-male-8a.jpg
4B	Serinus canaria - domestic yellow	NEWSchr via Wikimedia Commons	CC-BY-SA 4.0	https://creativecommons.org/licenses/by-sa/4.0/	https://commons.wikimedia.org/wiki/File:GelbB.JPG
5A	Cacatua alba	greyloch, via Wikimedia Commons	CC-BY-SA 2.0	https://creativecommons.org/licenses/by-sa/2.0/	https://commons.wikimedia.org/wiki/File:Cacatua_alba_-Gatorland,_Florida,_USA-8a.jpg
5A	Cacatua ducorpsii	Mohd Rosdi Zainal Abidin, via Wikimedia Commons	CC-BY 2.0	https://creativecommons.org/licenses/by/2.0/	https://commons.wikimedia.org/wiki/File:Cacatua_ducorpsii-5.jpg
5A	Cacatua galerita	dhobern, via Openverse	CC-BY 2.0	https://creativecommons.org/licenses/by/2.0/	https://openverse.org/image/ffd4aba0-f4f7-4f78-8ca5-e9b363654ba9?q=cacatua%20galerita
5A	Cacatua leadbeateri	ajmatthehiddenhouse, via Openverse	CC-BY-NC 2.0	https://creativecommons.org/licenses/by-nc/2.0/	https://openverse.org/image/59fc55d0-c5c2-4227-9d52-dbd2f0c7de21?q=cacatua%20leadbeateri
5A	Cacatua moluccensis	Philip Nalangan, via Wikimedia Commons	CC-BY-4.0	https://creativecommons.org/licenses/by/4.0/	https://commons.wikimedia.org/wiki/File:Moluccan_cockatoo_in_Indonesia.jpg
5A	Cacatua sanguinea	Charles J. Sharp, Sharp Photography, via Wikimedia Commons	CC-BY-SA 4.0	https://creativecommons.org/licenses/by-sa/4.0/	https://en.wikipedia.org/wiki/File:Little_corella_(Cacatua_sanguinea_gymnopis)_Blanchetown.jpg
5A	Cacatua sulphurea	J. Patrick Fischer, via Wikimedia Commons	CC-BY-SA 4.0	https://creativecommons.org/licenses/by-sa/4.0/	https://commons.wikimedia.org/wiki/File:Gelbwangenkakadu_8559.jpg
5A	Eolophus roseicapilla	Calistemon, via Wikimedia Commons	CC-BY-SA 4.0	https://creativecommons.org/licenses/by-sa/4.0/	https://commons.wikimedia.org/wiki/File:Galah_(Eolophus_roseicapilla)_at_Coalseam_Conservation_Park,_August_2022_16.jpg
5A	Nymphicus hollandicus	Innsmouthcitizen, via Wikimedia Commons	CC-BY-SA 4.0	https://creativecommons.org/licenses/by-sa/4.0/	https://commons.wikimedia.org/wiki/File:Cockatiel_max.png
5A	Probosciger aterrimus	Jim Bendon, via Wikimedia Commons	CC-BY-SA 2.0	https://creativecommons.org/licenses/by-sa/2.0/	https://commons.wikimedia.org/wiki/File:Probosciger_aterrimus,_Cape_York_1.jpg
S2A	Anas platyrhynchos - wild-type	Richard Bartz, via Wikimedia Commons	CC-BY-SA 2.5	https://creativecommons.org/licenses/by-sa/2.5/	https://commons.wikimedia.org/wiki/File:Anas_platyrhynchos_male_female.jpg
S2B	Anas platyrhynchos - Pekin duck	星外之神, via Wikimedia Commons	CC-BY-SA 4.0	https://creativecommons.org/licenses/by-sa/4.0/	https://commons.wikimedia.org/wiki/File:Pekin_Duck_in_Peking_University_03.jpg
